# No Assembly Required: Using BTyper3 to Assess the Congruency of a Proposed Taxonomic Framework for the *Bacillus cereus* group with Historical Typing Methods

**DOI:** 10.1101/2020.06.28.175992

**Authors:** Laura M. Carroll, Rachel A. Cheng, Jasna Kovac

**Affiliations:** Structural and Computational Biology Unit, EMBL, Heidelberg, Germany; Department of Food Science, Cornell University, Ithaca, NY, USA; Department of Food Science, The Pennsylvania State University, University Park, PA, USA

**Keywords:** *Bacillus anthracis*, *Bacillus cereus*, *Bacillus cereus* group, *Bacillus thuringiensis*, foodborne illness, taxonomy

## Abstract

The *Bacillus cereus* group, also known as *B. cereus sensu lato* (*s.l.*), is a species complex comprising numerous closely related lineages, which vary in their ability to cause illness in humans and animals. The classification of *B. cereus s.l.* isolates into species-level taxonomic units is essential for facilitating communication between and among microbiologists, clinicians, public health officials, and industry professionals, but is not always straightforward. A recently proposed genomospecies-subspecies-biovar taxonomic framework aims to provide a standardized nomenclature for this species complex but relies heavily on whole-genome sequencing (WGS), a technology with limited accessibility. It thus is unclear whether popular, low-cost typing methods (e.g., single- and multi-locus sequence typing) remain congruent with the proposed taxonomy. Here, we characterize 2,231 *B. cereus s.l.* genomes using a combination of *in silico* (i) average-nucleotide identity (ANI)-based genomospecies assignment, (ii) ANI-based subspecies assignment, (iii) seven-gene multi-locus sequence typing (MLST), (iv) *panC* group assignment, (v) *rpoB* allelic typing, and (vi) virulence factor detection. We show that sequence types (STs) assigned using MLST can be used for genomospecies assignment, and we provide a comprehensive list of ST/genomospecies associations. For *panC* group assignment, we show that an adjusted, eight-group framework is largely congruent with the proposed eight-genomospecies taxonomy and resolves incongruencies observed in the historical seven-group framework among isolates assigned to *panC* Groups II, III, and VI. We additionally provide a list of loci that capture the topology of the whole-genome *B. cereus s.l.* phylogeny that may be used in future sequence typing efforts. For researchers with access to WGS, MLST, and/or *panC* data, we showcase how our recently released software, BTyper3 (https://github.com/lmc297/BTyper3), can be used to assign *B. cereus s.l.* isolates to taxonomic units within this proposed framework with little-to-no user intervention or domain-specific knowledge of *B. cereus s.l.* taxonomy. We additionally outline a novel method for assigning *B. cereus s.l.* genomes to pseudo-gene flow units within proposed genomospecies. The results presented here highlight the backwards-compatibility and accessibility of the proposed taxonomic framework and illustrate that WGS is not a necessity for microbiologists who want to use the proposed taxonomy effectively.
