## Supplementary Table S4 for "No Assembly Required: Using BTyper3 to Assess the Congruency of a Proposed Taxonomic Framework for the *Bacillus cereus* group with Historical Typing Methods"

### Sheet: Sheet1
Supplementary Table S4. Genomospcecies assignments for 2,231 B. cereus s.l. genomes using type strain/reference genomes of 22 B. cereus s.l. species defined prior to 2020 and genomospecies thresholds of 94, 95, and 96 average nucleotide identity (ANI; calculated using FastANI v. 1.0).
Proposed Genomospecies Name	Species Assigned using Type Strains of 22 Pre-2020 Species and 94 Average Nucleotide Identity (ANI) Threshold	Species Assigned using Type Strains of 22 Pre-2020 Species and 95 Average Nucleotide Identity (ANI) Threshold	Species Assigned using Type Strains of 22 Pre-2020 Species and 96 Average Nucleotide Identity (ANI) Threshold
B. pseudomycoides	B. pseudomycoides	B. pseudomycoides	B. pseudomycoides, Unknown species
B. paramycoides	B. paramycoides	B. paramycoides	B. paramycoides
B. mosaicus	B. albus, B. anthracis, B. mobilis, B. pacificus,B. paranthracis, B. tropicus, B. wiedmannii, Unknown species	B. albus, B. anthracis, B. mobilis, B. pacificus,B. paranthracis, B. tropicus, B. wiedmannii, Unknown species	B. albus, B. anthracis, B. mobilis, B. pacificus,B. paranthracis, B. tropicus, B. wiedmannii, Unknown species
B. cereus s.s.	B. cereus s.s. str. ATCC 14579, B. thuringiensis serovar berliner str. ATCC 10792	B. cereus s.s. str. ATCC 14579, B. thuringiensis serovar berliner str. ATCC 10792, Unknown species	B. cereus s.s. str. ATCC 14579, B. thuringiensis serovar berliner str. ATCC 10792, Unknown species
B. toyonensis	B. toyonensis	B. toyonensis	B. toyonensis
B. mycoides	B. mycoides, B. nitratireducens, B. proteolyticus, B. weihenstephanensis, Unknown species	B. mycoides, B. nitratireducens, B. proteolyticus, B. weihenstephanensis, Unknown species	B. mycoides, B. nitratireducens, B. proteolyticus, B. weihenstephanensis, Unknown species
B. cytotxicus	B. cytotoxicus	B. cytotoxicus	B. cytotoxicus
B. luti	B. luti, Unknown species	B. luti, Unknown species	B. luti, Unknown species
"B. bingmayongensis"	"B. bingmayongensis"	"B. bingmayongensis"	"B. bingmayongensis"
"B. clarus"	"B. clarus"	"B. clarus"	"B. clarus"
"B. gaemokensis"	"B. gaemokensis"	"B. gaemokensis"	"B. gaemokensis"
"B. manliponensis"	"B. manliponensis"	"B. manliponensis"	"B. manliponensis"
