## Supplementary Table S6 for "No Assembly Required: Using BTyper3 to Assess the Congruency of a Proposed Taxonomic Framework for the *Bacillus cereus* group with Historical Typing Methods"

### Sheet: panC_final
Supplementary Table S6. panC groups assigned among 2,231 B. cereus s.l. genomes using the adjusted eight-group scheme (I-VIII) proposed in the manuscript and BTyper3 v. 3.1.0.
Eight-Group Adjusted panC Groupa	Proposed Genomospeciesa	Proposed Subspeciesa	Pseudo-Gene Flow Unita	Legacy Seven-Group panC Groupb
Group_I(pseudomycoides)	B. pseudomycoides	No subspecies	pseudomycoides	clade1
Group_II(mosaicus/luti)	B. luti;B. mosaicus	No subspecies	albus;cereus;luti;mobilis;wiedmannii	clade2;clade3
Group_III(mosaicus)	B. mosaicus	No subspecies;anthracis;cereus	anthracis;cereus	clade3
Group_IV(cereus_sensu_stricto)	B. cereus s.s.	No subspecies	berliner;frankland	clade4
Group_V(toyonensis)	B. toyonensis	No subspecies	toyonensis	clade5
Group_VI(mycoides/paramycoides)	B. mycoides;B. paramycoides	No subspecies	mycoides;nitratireducens;paramycoides	clade6
Group_VII(cytotoxicus)	B. cytotoxicus	No subspecies	cytotoxicus	clade7
Group_VIII(mycoides)	B. mycoides	No subspecies	nitratireducens;proteolyticus	clade2;clade3;clade6
Group_bingmayongensis	B. bingmayongensis	No subspecies	bingmayongensis	(panC Not Detected)
Group_clarus	B. clarus	No subspecies	clarus	(panC Not Detected)
Group_gaemokensis	B. gaemokensis	No subspecies	gaemokensis	(panC Not Detected)
Group_manliponensis	B. manliponensis	No subspecies	manliponensis	(panC Not Detected)
aAssigned using BTyper3 v. 3.1.0
bAssigned using the original BTyper (i.e., BTyper v. 2.3.3) and the legacy seven-group typing scheme
