## Supplementary Table S7 for "No Assembly Required: Using BTyper3 to Assess the Congruency of a Proposed Taxonomic Framework for the *Bacillus cereus* group with Historical Typing Methods"

### Sheet: rpoB_final
Supplementary Table S7. rpoB allelic types assigned among 2,231 B. cereus s.l. genomes using the original BTyper (i.e., BTyper v. 2.3.3).
rpoB Allelic Type (AT; Exact Matches Only)a,b	Proposed Genomospeciesc	Proposed Subspeciesc	Pseudo-Gene Flow Unitc	Eight-Group Adjusted panC Groupc
rpoB|AT0003|F40079|Bacillus|weihenstephanensis	B. mycoides	No subspecies	mycoides	Group_VI(mycoides/paramycoides);Group_VI(mycoides/paramycoides)*
rpoB|AT0059|H70786|Bacillus|cereus|sl	B. mosaicus	No subspecies	UnknownSubspecies10;UnknownSubspecies10*	Group_II(mosaicus/luti)
rpoB|AT0061|H80032|Bacillus|cereus|sl	B. mosaicus	No subspecies	wiedmannii	Group_II(mosaicus/luti)
rpoB|AT0075|H80243|Bacillus|weihenstephanensis	B. mycoides	No subspecies	mycoides	Group_VI(mycoides/paramycoides)
rpoB|AT0090|H70926|Bacillus|weihenstephanensis	B. mycoides	No subspecies	mycoides	Group_VI(mycoides/paramycoides)
rpoB|AT0092|H70967|Bacillus|cereus|sl	B. cereus s.s.	No subspecies	frankland	Group_IV(cereus_sensu_stricto);Group_IV(cereus_sensu_stricto)*
rpoB|AT0097|H80063|Bacillus|weihenstephanensis	B. mycoides	No subspecies	UnknownSubspecies3	Group_VI(mycoides/paramycoides)
rpoB|AT0120|H80461|Bacillus|cereus|sl	B. mosaicus	No subspecies	anthracis	Group_III(mosaicus)
rpoB|AT0125|H80471|Bacillus|cereus|sl	B. mosaicus	No subspecies;cereus	cereus	Group_III(mosaicus);Group_III(mosaicus)*
rpoB|AT0128|H80481|Bacillus|cereus|sl	B. pseudomycoides	No subspecies	pseudomycoides	Group_I(pseudomycoides)
rpoB|AT0129|H80488|Bacillus|weihenstephanensis	B. toyonensis	No subspecies	toyonensis	Group_V(toyonensis)
rpoB|AT0132|H80485|Bacillus|weihenstephanensis	B. mycoides	No subspecies	mycoides	Group_VI(mycoides/paramycoides)
rpoB|AT0134|H80492|Bacillus|weihenstephanensis	B. mycoides	No subspecies	mycoides	Group_VI(mycoides/paramycoides)
rpoB|AT0148|H80534|Bacillus|cf|cereus	B. pseudomycoides	No subspecies	pseudomycoides	Group_I(pseudomycoides)
rpoB|AT0154|H80546|Bacillus|cereus|sl	B. cereus s.s.	No subspecies	UnknownSubspecies2;berliner;frankland	Group_IV(cereus_sensu_stricto);Group_IV(cereus_sensu_stricto)*
rpoB|AT0158|R50800|Bacillus|cereus|sl	B. cereus s.s.	No subspecies	frankland	Group_IV(cereus_sensu_stricto)
rpoB|AT0194|R70285|Bacillus|cereus|sl	B. mosaicus	No subspecies	mobilis	Group_II(mosaicus/luti)
rpoB|AT0246|R50591|Bacillus|cereus|sl	B. mosaicus	No subspecies	albus	Group_II(mosaicus/luti)
rpoB|AT0257|R50708|Bacillus|weihenstephanensis	B. mycoides	No subspecies	mycoides	Group_VI(mycoides/paramycoides)
rpoB|AT0273|R50485|Bacillus|weihenstephanensis	B. mycoides	No subspecies	mycoides	Group_VI(mycoides/paramycoides)
rpoB|AT0277|R50564|Bacillus|sp	B. cereus s.s.	No subspecies	berliner	Group_IV(cereus_sensu_stricto)
rpoB|AT0278|R50585|Bacillus|thuringiensis	B. cereus s.s.	No subspecies	frankland	Group_IV(cereus_sensu_stricto)
rpoB|AT0296|W71299|Bacillus|cereus|sl	B. cereus s.s.	No subspecies	berliner	Group_IV(cereus_sensu_stricto)
rpoB|AT0308|W71294|Bacillus|cereus|sl	B. mosaicus	No subspecies	cereus	Group_II(mosaicus/luti)
rpoB|AT0342|W71108|Bacillus|weihenstephanensis	B. mycoides	No subspecies	mycoides	Group_VI(mycoides/paramycoides)
rpoB|AT0362|K60040|Bacillus|cereus|sl	B. cereus s.s.	No subspecies	berliner	Group_IV(cereus_sensu_stricto)
rpoB|AT0363|K60043|Bacillus|cereus|sl	B. cereus s.s.	No subspecies	berliner	Group_IV(cereus_sensu_stricto)
rpoB|AT0365|K60067|Bacillus|cereus|sl	B. mosaicus	No subspecies	cereus	Group_II(mosaicus/luti)
rpoB|AT0366|K60073|Bacillus|cereus|sl	B. cereus s.s.	No subspecies	frankland	Group_IV(cereus_sensu_stricto)
rpoB|AT0380|M80322|Bacillus|cereus|ATCC10987	B. mosaicus	No subspecies	cereus	Group_III(mosaicus);Unknown(missing allele)
rpoB|AT0409|K60268|Bacillus|cereus|sl	B. cereus s.s.	No subspecies	berliner	Group_IV(cereus_sensu_stricto)
rpoB|AT0410|K60272|Bacillus|cereus|sl	B. mosaicus	No subspecies	UnknownSubspecies13;UnknownSubspecies13*;wiedmannii	Group_II(mosaicus/luti);Group_II(mosaicus/luti)*
rpoB|AT0412|K60277|Bacillus|weihenstephanensis	B. toyonensis	No subspecies	toyonensis	Group_V(toyonensis)
rpoB|AT0417|M80063|Bacillus|cereus|sl	B. mosaicus	No subspecies	wiedmannii	Group_II(mosaicus/luti)
rpoB|AT0424|M80139|Bacillus|cereus|sl	B. cereus s.s.	No subspecies	frankland	Group_IV(cereus_sensu_stricto)
rpoB|AT0463|W80275|Bacillus|cereus|sl	B. mosaicus	No subspecies	anthracis	Group_III(mosaicus);Unknown(missing allele)
rpoB|AT0481|W80520|Bacillus|cereus|sl	B. mosaicus	No subspecies	cereus	Group_III(mosaicus)
rpoB|AT0513|J30123|Bacillus|weihenstephanensis	B. mycoides	No subspecies	UnknownSubspecies3	Group_VI(mycoides/paramycoides)
rpoB|AT0531|E20214|Bacillus|weihenstephanensis	B. mycoides	No subspecies	mycoides	Group_VI(mycoides/paramycoides)
rpoB|AT0556|K61030|Bacillus|cereus|sl	B. cereus s.s.	No subspecies	frankland	Group_IV(cereus_sensu_stricto)
arpoB allelic type (AT) assigned using the original BTyper (i.e., BTyper v. 2.3.3) and the Cornell University Food Safety Laboratory and Milk Quality Improvement Program’s (CUFSL/MQIP) rpoB allelic typing database
bOnly exact matches (i.e., alleles extracted from the the 2,231 genomes that matched a database allele with 100% nucleotide identity and 100% coverage) are reported
cAssigned using BTyper3 v. 3.1.0
